# NANOCUTSIGHT: A NANOPORE-SEQUENCING APPROACH AND ANALYSIS PIPELINE TO ASSESS GENOME EDITING EFFICACY IN VARIOUS CELL POPULATIONS

**DOI:** 10.64898/2026.09.03.748616

**Authors:** Danny Bergeron, Véronique Gaudreault, Maxime Duval, Sonya Nassari, François Boudreau, Mathieu Durand, Karine Choquet, Steve Jean

## Abstract

Genome editing has revolutionized biomedical sciences and is now an essential tool to define molecular pathways through genetic interaction and loss-of-function studies. Through its diverse variations, it allows for the generation of specific knockout cell lines or organisms, as well as the creation of endogenously edited gene regions. While high-throughput methodologies exist to map CRISPR/Cas9 genetic modifications, the validation of guide efficiencies in cell populations is often performed through analysis of the targeted gene product by western blotting or by deconvolution of Sanger sequencing chromatograms using TIDE or ICE assays. Here, we highlight a rapid nanopore sequencing pipeline, which we have named NanoCutSight, to quantify the percentage of indels at a specific genomic locus and to identify the types of modifications generated. We also benchmarked the methodology on various guide RNAs and in both cultured cell and organoid models. We believe that NanoCutSight will simplify the analysis of complex sample editing and enable the rapid screening of edited samples.
