## Supplementary table 1 for "NANOCUTSIGHT: A NANOPORE-SEQUENCING APPROACH AND ANALYSIS PIPELINE TO ASSESS GENOME EDITING EFFICACY IN VARIOUS CELL POPULATIONS"

### Sheet: gBlock Sequences
Sheet 1: gBlock sequences used in Fig. 1B and C.
Wild type control	TCACACAGCAAAGTGCCTCGTGATTATGTCCAAATATGAAAAGATTTGCACTGTGTACGTTCCTCCTGTATGAACCATGTTTGTTTTTACGTAACACAGGTGCCAGCTATTCAACAGAAAAGAACGGTGGCTTTTCTAAACCAATTTGTGGTGCACACTGTACAGTTCCTCAACCGCTTTTCTACAGTTTGTGAGGAGGTAGGTCCGGTGATACTGGTTTATAGAGTCGCCTGGAAATCACCTTTCACTGCTGAGACTGACAAATGGAGTAAAACAAGAATTACAGTCTTTATTCATGTACCGTGACCTCTCATCACCCAATTGTGTTAACACATCTTAGGTTCTCTTTTACTCTGTTAAAATCAATCCTGCACCCCTCCTCTACTGAGTTAGTGTTCT…
1 deletion	TCACACAGCAAAGTGCCTCGTGATTATGTCCAAATATGAAAAGATTTGCACTGTGTACGTTCCTCCTGTATGAACCATGTTTGTTTTTACGTAACACAGGTGCCAGCTATTCAACAGAAAAGAACGGTGGCTTTTCTAAACCAATTTGTGGTGCACACTGTACAGTTCCTCAACCGCTTCTTCTACAGTTTGTGAGGAGGTAGGTCCGGTGATACTGGTTTATAGAGTCGCCTGGAAATCACCTTTCACTGCTGAGACTGACAAATGGAGTAAAACAAGAATTACAGTCTTTATTCATGTACCGTGACCTCTCATCACCCAATTGTGTTAACACATCTTAGGTTCTCTTTTACTCTGTTAAAATCAATCCTGCACCCCTCCTCTACTGAGTTAGTGTTC…
1 insertion	TCACACAGCAAAGTGCCTCGTGATTATGTCCAAATATGAAAAGATTTGCACTGTGTACGTTCCTCCTGTATGAACCATGTTTGTTTTTACGTAACACAGGTGCCAGCTATTCAACAGAAAAGAACGGTGGCTTTTCTAAACCAATTTGTGGTGCACACTGTACAGTTCCTCAACCGCTTT*CTACAGTTTGTGAGGAGGTAGGTCCGGTGATACTGGTTTATAGAGTCGCCTGGAAATCACCTTTCACTGCTGAGACTGACAAATGGAGTAAAACAAGAATTACAGTCTTTATTCATGTACCGTGACCTCTCATCACCCAATTGTGTTAACACATCTTAGGTTCTCTTTTACTCTGTTAAAATCAATCCTGCACCCCTCCTCTACTGAGTTAGTGTTCT…
5 deletions	TCACACAGCAAAGTGCCTCGTGATTATGTCCAAATATGAAAAGATTTGCACTGTGTACGTTCCTCCTGTATGAACCATGTTTGTTTTTACGTAACACAGGTGCCAGCTATTCAACAGAAAAGAACGGTGGCTTTTCTAAACCAATTTGTGGTGCACACTGTACAGTTCCTCAACCGCTTT*****AGTTTGTGAGGAGGTAGGTCCGGTGATACTGGTTTATAGAGTCGCCTGGAAATCACCTTTCACTGCTGAGACTGACAAATGGAGTAAAACAAGAATTACAGTCTTTATTCATGTACCGTGACCTCTCATCACCCAATTGTGTTAACACATCTTAGGTTCTCTTTTACTCTGTTAAAATCAATCCTGCACCCCTCCTCTACTGAGTTAGTGTTCT…
50 deletions	TCACACAGCAAAGTGCCTCGTGATTATGTCCAAATATGAAAAGATTTGCACTGTGTACGTTCCTCCTGTATGAACCATGTTTGTTTTTACGTAACACAGGTGCCAGCTATTCAACAGAAAAGAACGGTGGCTTTTCTAAACCAATTTGTGGTGCACACTGTACAGTTCCTCAACCGCTTT**************************************************CTGGAAATCACCTTTCACTGCTGAGACTGACAAATGGAGTAAAACAAGAATTACAGTCTTTATTCATGTACCGTGACCTCTCATCACCCAATTGTGTTAACACATCTTAGGTTCTCTTTTACTCTGTTAAAATCAATCCTGCACCCCTCCTCTACTGAGTTAGTGTTCT…

### Sheet: Amplicon informations
Sheet 2: Sequence informations for all amplicon, oligonucleotides and gRNAs used in this study.
Cell type	Population	Gene	PCR forward primers	PCR reverse primers	amplicon sizes	amplicon sequences	gRNA sequences
HeLa	Population	FAM21C	TAACCAGGGCTCGTGGGATA	CGTGTGCCCAATTAAAGTAGCC	614	TAACCAGGGCTCGTGGGATAGTCATGGTGAGTCTGAGAGTCTAGGCCCTCCAGCAGTGGGGAAACAGCATGTATTCATTGTTGGGATACTTCTCCACACACTAGTTGTACCTCTGCTTTTGTAGACGATGACCCTTGAGCTCTGGAACCTTAGGTAGTTTGATGCATGTCCAGAAAGGGGCAAACTTGGGATTTAAAACTTGCAGTCTTACTCCAAAGTCTGTGTCAAGGCATTCAGCAGAATTTGACTTTTTTAACATTTTTAATAAGTTTTTTTGGAGCTTGAGGCTAGGCTTTAGAGAACATTCACAGTATTCTTTTGGGGCAGTATCAGTATATTGGAGACCCATACTGCATGGTATTTATTTTGTAGGAGAAGACACGAGAGCAGAAAGAAGTA…	TCTCATTCCTAAAGTCCAGG
HeLa	Clonal	RAB14 KO#4	GGTCCTTTCTAGAAGTTTGCT	CTCAAATCATTCAACTGAAGCT	677	GGTCCTTTCTAGAAGTTTGCTGACCCCGATTCTAGTACAGTCACATTTCCCTGACTTCTTACTTCTGGGTGTTTGTTAATTTTTTTTTTAGCGGTAGCTTTAGTCTATTTATAGCCTGTAAGTATTAGTAAGCCATTTGCTTATTTAGTGGATTTTCCCCCTCTAGGCTTAATTTGAAGTTTTCTGAAAATTGGGCTATTACTTTTTTTCCTCCTTAACAGTTATGGCTGATTGTCCTCACACAATTGGTGTTGAATTTGGTACAAGAATAATCGAAGTTAGTGGCCAAAAAATAAAACTGCAGATTTGGGATACGGCAGGACAGGAGCGATTTAGGGCTGTTACACGGAGCTACTACAGAGGAGCTGCGGGAGCTCTTATGGTCTATGATATCACTAG…	AGCGATTTAGGGCTGTTACA
HeLa	Clonal	RAB14 KO#7	GGTCCTTTCTAGAAGTTTGCT	CTCAAATCATTCAACTGAAGCT	677	GGTCCTTTCTAGAAGTTTGCTGACCCCGATTCTAGTACAGTCACATTTCCCTGACTTCTTACTTCTGGGTGTTTGTTAATTTTTTTTTTAGCGGTAGCTTTAGTCTATTTATAGCCTGTAAGTATTAGTAAGCCATTTGCTTATTTAGTGGATTTTCCCCCTCTAGGCTTAATTTGAAGTTTTCTGAAAATTGGGCTATTACTTTTTTTCCTCCTTAACAGTTATGGCTGATTGTCCTCACACAATTGGTGTTGAATTTGGTACAAGAATAATCGAAGTTAGTGGCCAAAAAATAAAACTGCAGATTTGGGATACGGCAGGACAGGAGCGATTTAGGGCTGTTACACGGAGCTACTACAGAGGAGCTGCGGGAGCTCTTATGGTCTATGATATCACTAG…	AGCGATTTAGGGCTGTTACA
Human colon organoid	Population	Atg16	TCATTCCAGCCAAGCTGTCCT	AGAGCCAAGGTGACATCCCTA	500	TCATTCCAGCCAAGCTGTCCTTCAACAGGGAGTGGCAGGGATAGTTCCCCTTTGTGTCCCCATAGGCGCCTCGGCTCCTTGCTGTCACCCAGCTCATTTATTCTTTCTTAAAAATAAATCGCCACCCACTGTGTAGTTTCCAAATGAGGTCCTAAAATTTTTATTTATGAAAGTATTCTTCTTTATCTCCCAGTTAGCTCAACTGGTGATTGACCTGAATAACCAAATGCAGCGGAAGGACAGGGAGATGCAGATGAATGAAGCAAAGTGAGTAGAGACCCCGCCTCCTTGGAGCCTGGTCATTGGGTCCCATGTCCTTTGTTCTGCTGACCTCTTGTGAGCAGGGCCAGTGGCAGTGAGTGGCCACAGTGCACTTAGCGAGAGTTTGATTTTCAGTGC…	GAATAACCAAATGCAGCGGA
